# Convergent gene erosion in the chemical defensome of marine mammals

**DOI:** 10.64898/2026.05.21.726804

**Authors:** Bram Danneels, Diogo Oliveira, L. Filipe C. Castro, Odd André Karlsen, Raquel Ruivo, Anders Goksøyr

**Affiliations:** Computational Biology Unit, Department of Informatics, University of Bergen, Norway; Interdisciplinary Centre of Marine and Environmental Research, University of Porto, Portugal; Department of Biology, Faculty of Sciences, University of Porto, Portugal; Department of Biological Sciences, University of Bergen, Norway

## Abstract

To preserve homeostasis in the face of continual chemical insult, animals evolved dedicated molecular systems that detect, detoxify, and eliminate foreign compounds. Collectively, these enzymes, transporters, and regulatory pathways constitute the chemical defensome. In cetaceans, the loss of two key nuclear receptors (NR1I2/PXR and NR1I3/CAR) suggests a profound rearrangement of the chemical defense systems. Therefore, we investigated the gene inventory of the chemical defensome in Cetacea and two other major marine mammal lineages (Pinnipedia and Sirenia), using their closest terrestrial relatives to understand the extent and patterns of chemical defensome remodelling. We demonstrate large-scale gene loss in chemical defensome genes of cetaceans, as well as smaller scale gene loss in the other two marine mammal lineages, indicating possible convergent evolution. Gene loss occurred predominantly in phase I and phase II biotransformation enzymes, including CYPs, FMOs, SULTs, and GSTs. Many of the lost genes in cetaceans are known to be regulated by PXR and/or CAR, while genes lost in multiple marine mammal lineages are often not regulated by these transcription factors. We hypothesize that the transition to aquatic environments, often accompanied by corresponding changes in feeding habits, led to convergent loss of chemical defensome genes, and loss of PXR and CAR in cetaceans accelerated these losses. These findings reveal systematic erosion of chemical defense capabilities across marine mammal lineages, suggesting that adaptation to marine life involves trade-offs in detoxification capacity that may have significant implications for these species’ responses to increasing chemical pollution in present-day ocean environments.
