## Supplementary Tables S1-S2 for "Convergent gene erosion in the chemical defensome of marine mammals"

### Sheet: Table S1
Table S1: Per-species proteome and defensome statistics. Defensome proportions indicate the proportion of the protein coding genes that are part of the defensome counting either all detected genes (All), or only genes that were not predicted as pseudogenes (functional).
Species	Protein coding genes	Defensome-related genes	Defensome proportion (all)	Functional defensome genes	Defensome proportion (functional)	Defensome pseudogenes	Proportion pseudogenes in defensome
Artiodactyla	21089	514.846	2.43922	471.923	2.23423	42.9231	8.40154
Bison bison bison	20795	500	2.40442	449	2.16	51	10.2
Bos indicus	21062	517	2.45466	484	2.3	33	6.38
Bos javanicus	21808	546	2.50367	509	2.33	37	6.78
Bos mutus	20065	491	2.44705	442	2.2	49	9.98
Bos taurus	21838	562	2.5735	511	2.34	51	9.07
Bubalus bubalis	21651	533	2.46178	489	2.26	44	8.26
Bubalus kerabau	22190	542	2.44254	502	2.26	40	7.38
Budorcas taxicolor	20573	534	2.59564	499	2.43	35	6.55
Camelus bactrianus	19805	471	2.37819	400	2.02	71	15.07
Camelus dromedarius	19829	463	2.33496	432	2.18	31	6.7
Camelus ferus	20304	475	2.33944	411	2.02	64	13.47
Capra hircus	20734	540	2.60442	488	2.35	52	9.63
Capricornis sumatraensis	20190	496	2.45666	472	2.34	24	4.84
Cervus canadensis	22555	559	2.47839	521	2.31	38	6.8
Cervus elaphus	23212	585	2.52025	543	2.34	42	7.18
Dama dama	22464	574	2.5552	527	2.35	47	8.19
Hippopotamus amphibius kiboko	22277	539	2.41954	490	2.2	49	9.09
Moschus berezovskii	20917	504	2.40952	479	2.29	25	4.96
Muntiacus reevesi	21469	524	2.44073	486	2.26	38	7.25
Odocoileus virginianus	20293	468	2.30621	439	2.16	29	6.2
Oryx dammah	21274	523	2.4584	486	2.28	37	7.07
Ovis aries	21550	531	2.46404	492	2.28	39	7.34
Ovis canadensis	20647	501	2.4265	473	2.29	28	5.59
Phacochoerus africanus	20380	475	2.33072	436	2.14	39	8.21
Sus scrofa	20811	487	2.34011	417	2	70	14.37
Vicugna pacos	19620	446	2.27319	393	2	53	11.88
Cetacea	19059.4	445.762	2.33597	385.19	2.01952	60.5714	13.5314
Balaenoptera acutorostrata	20342	552	2.7136	467	2.3	85	15.4
Balaenoptera musculus	19733	471	2.38686	394	2	77	16.35
Balaenoptera ricei	19858	487	2.45241	422	2.13	65	13.35
Delphinapterus leucas	18422	417	2.2636	369	2	48	11.51
Delphinus delphis	18519	415	2.24094	359	1.94	56	13.49
Eschrichtius robustus	18992	424	2.23252	370	1.95	54	12.74
Eubalaena glacialis	20206	498	2.46461	431	2.13	67	13.45
Globicephala melas	18527	425	2.29395	378	2.04	47	11.06
Kogia breviceps	18367	423	2.30304	380	2.07	43	10.17
Lagenorhynchus albirostris	19178	454	2.3673	391	2.04	63	13.88
Lipotes vexillifer	17971	409	2.27589	352	1.96	57	13.94
Mesoplodon densirostris	19822	482	2.43164	423	2.13	59	12.24
Monodon monoceros	18427	424	2.30097	368	2	56	13.21
Neophocaena asiaeorientalis asiaeorientalis	18312	414	2.26081	361	1.97	53	12.8
Orcinus orca	19452	443	2.2774	380	1.95	63	14.22
Phocoena phocoena	18281	430	2.35217	379	2.07	51	11.86
Phocoena sinus	19107	440	2.30282	359	1.88	81	18.41
Physeter macrocephalus	20456	462	2.25851	385	1.88	77	16.67
Pseudorca crassidens	18500	414	2.23784	363	1.96	51	12.32
Sagmatias obliquidens	18473	409	2.21404	355	1.92	54	13.2
Tursiops truncatus	19303	468	2.42449	403	2.09	65	13.89
Carnivora	20396.7	458.176	2.24612	424.529	2.08088	33.6471	7.34853
Acinonyx jubatus	20117	441	2.19218	413	2.05	28	6.35
Ailuropoda melanoleuca	20967	470	2.24162	414	1.97	56	11.91
Canis lupus dingo	20901	472	2.25827	437	2.09	35	7.42
Canis lupus familiaris	21420	500	2.33427	453	2.11	47	9.4
Enhydra lutris kenyoni	19471	438	2.2495	407	2.09	31	7.08
Felis catus	20550	447	2.17518	422	2.05	25	5.59
Leopardus geoffroyi	20235	443	2.18928	417	2.06	26	5.87
Lontra canadensis	20439	459	2.24571	424	2.07	35	7.63
Lutra lutra	21007	466	2.21831	434	2.07	32	6.87
Lynx canadensis	19831	446	2.249	393	1.98	53	11.88
Lynx rufus	20036	456	2.2759	428	2.14	28	6.14
Meles meles	21173	473	2.23398	443	2.09	30	6.34
Mustela erminea	21047	468	2.22359	440	2.09	28	5.98
Mustela lutreola	20831	470	2.25625	447	2.15	23	4.89
Mustela nigripes	20392	471	2.30973	442	2.17	29	6.16
Mustela putorius furo	20936	469	2.24016	438	2.09	31	6.61
Neofelis nebulosa	20657	475	2.29946	451	2.18	24	5.05
Neogale vison	20518	478	2.32966	450	2.19	28	5.86
Nyctereutes procyonoides	20992	481	2.29135	438	2.09	43	8.94
Panthera leo	19622	438	2.23219	410	2.09	28	6.39
Panthera onca	21198	464	2.18889	406	1.92	58	12.5
Panthera pardus	20699	446	2.15469	411	1.99	35	7.85
Panthera tigris	20381	453	2.22266	418	2.05	35	7.73
Panthera uncia	20301	455	2.24127	418	2.06	37	8.13
Prionailurus bengalensis	20132	446	2.21538	415	2.06	31	6.95
Prionailurus viverrinus	20227	443	2.19014	422	2.09	21	4.74
Puma concolor	17720	398	2.24605	353	1.99	45	11.31
Puma yagouaroundi	20062	445	2.21812	420	2.09	25	5.62
Suricata suricatta	19748	426	2.15718	394	2	32	7.51
Ursus americanus	20550	476	2.3163	440	2.14	36	7.56
Ursus arctos	20532	472	2.29885	450	2.19	22	4.66
Ursus maritimus	20543	460	2.23921	430	2.09	30	6.52
Vulpes lagopus	20777	487	2.34394	442	2.13	45	9.24
Vulpes vulpes	19477	446	2.28988	414	2.13	32	7.17
Pinnipedia	20369.3	471.444	2.31546	424.778	2.08667	46.6667	9.85444
Callorhinus ursinus	21689	479	2.20849	442	2.04	37	7.72
Eumetopias jubatus	19736	452	2.29023	417	2.11	35	7.74
Halichoerus grypus	21339	473	2.2166	408	1.91	65	13.74
Mirounga angustirostris	20004	457	2.28454	419	2.09	38	8.32
Mirounga leonina	19943	469	2.3517	424	2.13	45	9.59
Neomonachus schauinslandi	19880	473	2.37928	410	2.06	63	13.32
Odobenus rosmarus divergens	19218	450	2.34155	418	2.18	32	7.11
Phoca vitulina	20046	470	2.34461	423	2.11	47	10
Zalophus californianus	21469	520	2.4221	462	2.15	58	11.15
Afrotheria	20736.8	487.167	2.35021	450.833	2.17333	36.3333	7.515
Chrysochloris asiatica	19786	458	2.31477	427	2.16	31	6.77
Echinops telfairi	20061	480	2.3927	435	2.17	45	9.38
Elephantulus edwardii	20551	525	2.55462	496	2.41	29	5.52
Elephas maximus indicus	22002	502	2.28161	469	2.13	33	6.57
Loxodonta africana	22401	514	2.29454	476	2.12	38	7.39
Orycteropus afer afer	19620	444	2.263	402	2.05	42	9.46
Sirenia	19199	447	2.32825	377	1.96	70	15.66
Trichechus manatus latirostris	19199	447	2.32825	377	1.96	70	15.66
Total average	20298.9	473.588	2.33105	429.876	2.11371	43.7113	9.29784

### Sheet: Table S2
Table S2: Species included in this study and the NCBI accession ID of the reference genome used in the analyses.
NCBI Accession	Species	Lineage
GCF_000296735.1	Chrysochloris asiatica	Afrotheria
GCF_000313985.2	Echinops telfairi	Afrotheria
GCF_000299155.1	Elephantulus edwardii	Afrotheria
GCF_024166365.1	Elephas maximus indicus	Afrotheria
GCF_030014295.1	Loxodonta africana	Afrotheria
GCF_000298275.1	Orycteropus afer afer	Afrotheria
GCF_000754665.1	Bison bison bison	Artiodactyla
GCF_029378745.1	Bos indicus	Artiodactyla
GCF_032452875.1	Bos javanicus	Artiodactyla
GCF_027580195.1	Bos mutus	Artiodactyla
GCF_002263795.3	Bos taurus	Artiodactyla
GCF_019923935.1	Bubalus bubalis	Artiodactyla
GCF_029407905.1	Bubalus kerabau	Artiodactyla
GCF_023091745.1	Budorcas taxicolor	Artiodactyla
GCF_000767855.1	Camelus bactrianus	Artiodactyla
GCF_036321535.1	Camelus dromedarius	Artiodactyla
GCF_009834535.1	Camelus ferus	Artiodactyla
GCF_001704415.2	Capra hircus	Artiodactyla
GCF_032405125.1	Capricornis sumatraensis	Artiodactyla
GCF_019320065.1	Cervus canadensis	Artiodactyla
GCF_910594005.1	Cervus elaphus	Artiodactyla
GCF_033118175.1	Dama dama	Artiodactyla
GCF_030028045.1	Hippopotamus amphibius kiboko	Artiodactyla
GCF_022376915.1	Moschus berezovskii	Artiodactyla
GCF_963930625.1	Muntiacus reevesi	Artiodactyla
GCF_023699985.2	Odocoileus virginianus	Artiodactyla
GCF_014754425.2	Oryx dammah	Artiodactyla
GCF_016772045.2	Ovis aries	Artiodactyla
GCF_042477335.2	Ovis canadensis	Artiodactyla
GCF_016906955.1	Phacochoerus africanus	Artiodactyla
GCF_000003025.6	Sus scrofa	Artiodactyla
GCF_000164845.4	Vicugna pacos	Artiodactyla
GCF_027475565.1	Acinonyx jubatus	Carnivora
GCF_002007445.2	Ailuropoda melanoleuca	Carnivora
GCF_003254725.2	Canis lupus dingo	Carnivora
GCF_011100685.1	Canis lupus familiaris	Carnivora
GCF_002288905.1	Enhydra lutris kenyoni	Carnivora
GCF_018350175.1	Felis catus	Carnivora
GCF_018350155.1	Leopardus geoffroyi	Carnivora
GCF_010015895.1	Lontra canadensis	Carnivora
GCF_902655055.1	Lutra lutra	Carnivora
GCF_007474595.2	Lynx canadensis	Carnivora
GCF_022079265.1	Lynx rufus	Carnivora
GCF_922984935.1	Meles meles	Carnivora
GCF_009829155.1	Mustela erminea	Carnivora
GCF_030435805.1	Mustela lutreola	Carnivora
GCF_022355385.1	Mustela nigripes	Carnivora
GCF_011764305.1	Mustela putorius furo	Carnivora
GCF_028018385.1	Neofelis nebulosa	Carnivora
GCF_020171115.1	Neogale vison	Carnivora
GCF_905146905.1	Nyctereutes procyonoides	Carnivora
GCF_018350215.1	Panthera leo	Carnivora
GCF_028533385.1	Panthera onca	Carnivora
GCF_024362965.1	Panthera pardus	Carnivora
GCF_018350195.1	Panthera tigris	Carnivora
GCF_023721935.1	Panthera uncia	Carnivora
GCF_016509475.1	Prionailurus bengalensis	Carnivora
GCF_022837055.1	Prionailurus viverrinus	Carnivora
GCF_003327715.1	Puma concolor	Carnivora
GCF_014898765.1	Puma yagouaroundi	Carnivora
GCF_006229205.1	Suricata suricatta	Carnivora
GCF_020975775.1	Ursus americanus	Carnivora
GCF_023065955.2	Ursus arctos	Carnivora
GCF_017311325.1	Ursus maritimus	Carnivora
GCF_018345385.1	Vulpes lagopus	Carnivora
GCF_003160815.1	Vulpes vulpes	Carnivora
GCF_949987535.1	Balaenoptera acutorostrata	Cetacea
GCF_009873245.2	Balaenoptera musculus	Cetacea
GCF_028023285.1	Balaenoptera ricei	Cetacea
GCF_002288925.2	Delphinapterus leucas	Cetacea
GCF_949987515.2	Delphinus delphis	Cetacea
GCF_028021215.1	Eschrichtius robustus	Cetacea
GCF_028564815.1	Eubalaena glacialis	Cetacea
GCF_963455315.2	Globicephala melas	Cetacea
GCF_026419965.1	Kogia breviceps	Cetacea
GCF_949774975.1	Lagenorhynchus albirostris	Cetacea
GCF_000442215.2	Lipotes vexillifer	Cetacea
GCF_025265405.1	Mesoplodon densirostris	Cetacea
GCF_005190385.1	Monodon monoceros	Cetacea
GCF_003031525.2	Neophocaena asiaeorientalis asiaeorientalis	Cetacea
GCF_937001465.1	Orcinus orca	Cetacea
GCF_963924675.1	Phocoena phocoena	Cetacea
GCF_008692025.1	Phocoena sinus	Cetacea
GCF_002837175.3	Physeter macrocephalus	Cetacea
GCF_039906515.1	Pseudorca crassidens	Cetacea
GCF_003676395.1	Sagmatias obliquidens	Cetacea
GCF_011762595.1	Tursiops truncatus	Cetacea
GCF_003265705.1	Callorhinus ursinus	Pinnipedia
GCF_004028035.1	Eumetopias jubatus	Pinnipedia
GCF_012393455.1	Halichoerus grypus	Pinnipedia
GCF_029215605.1	Mirounga angustirostris	Pinnipedia
GCF_011800145.1	Mirounga leonina	Pinnipedia
GCF_002201575.2	Neomonachus schauinslandi	Pinnipedia
GCF_000321225.1	Odobenus rosmarus divergens	Pinnipedia
GCF_004348235.1	Phoca vitulina	Pinnipedia
GCF_009762305.2	Zalophus californianus	Pinnipedia
GCF_000243295.1	Trichechus manatus latirostris	Sirenia
